# Epigenetic regulator genes direct lineage switching in *MLL-AF4* leukaemia

**DOI:** 10.1101/2021.07.16.452676

**Authors:** Ricky Tirtakusuma, Katarzyna Szoltysek, Paul Milne, Vasily V Grinev, Anetta Ptasinska, Claus Meyer, Sirintra Nakjang, Jayne Y Hehir-Kwa, Daniel Williamson, Pierre Cauchy, Salam A Assi, Maria R Imperato, Fotini Vogiatzi, Shan Lin, Mark Wunderlich, Janine Stutterheim, Alexander Komkov, Elena Zerkalenkova, Paul Evans, Hesta McNeill, Alex Elder, Natalia Martinez-Soria, Sarah E Fordham, Yuzhe Shi, Lisa J Russell, Deepali Pal, Alex Smith, Zoya Kingsbury, Jennifer Becq, Cornelia Eckert, Oskar A Haas, Peter Carey, Simon Bailey, Roderick Skinner, Natalia Miakova, Matthew Collin, Venetia Bigley, Muzlifah Haniffa, Rolf Marschalek, Christine J Harrison, Catherine A Cargo, Denis Schewe, Yulia Olshanskaya, Michael J Thirman, Peter N Cockerill, James C Mulloy, Helen J Blair, Josef Vormoor, James M Allan, Constanze Bonifer, Olaf Heidenreich, Simon Bomken

## Abstract

The fusion gene *MLL-AF4* defines a high-risk subtype of pro-B acute lymphoblastic leukaemia. However, relapse can be associated with a switch from acute lymphoblastic to acute myeloid leukaemia. Here we show that these myeloid relapses share oncogene fusion breakpoints with their matched lymphoid presentations and can originate in either early, multipotent progenitors or committed B-cell precursors. Lineage switching is linked to substantial changes in chromatin accessibility and rewiring of transcriptional programmes indicating that the execution and maintenance of lymphoid lineage differentiation is impaired. We show that this subversion is recurrently associated with the dysregulation of repressive chromatin modifiers, notably the nucleosome remodelling and deacetylation complex, NuRD. In addition to mutations, we show differential expression or alternative splicing of NuRD members and other genes is able to reprogram the B lymphoid into a myeloid gene regulatory network. Lineage switching in *MLL-AF4* leukaemia is therefore driven and maintained by defunct epigenetic regulation.

**Statement of Significance:** We demonstrate diverse cellular origins of lineage switched relapse within *MLL*-*AF4* pro-B acute leukaemia. Irrespective of the developmental origin of relapse, dysregulation of NuRD and/or other epigenetic machinery underpins fundamental lineage reprogramming with profound implications for the increasing use of epitope directed therapies in this high-risk leukaemia.
