## Supplementary material for "Epigenetic regulator genes direct lineage switching in *MLL-AF4* leukaemia": Tirtakusuma_2021_Table S1

### Sheet: Table S1 Clinical data
Supplementary Table 1. Clinical characteristics of lineage switching cases. M - Male, F- Female, WCC - white cell count, CNS - central nervous system, HSCT - haematopoietic stem cell transplant
Case	Sex	Age	Sample	Time point	Diagnosis	WCC (x10^9/l)	CNS pos (Y/N)	MLL Fusion	Introns	Exon fusion	Karyotype	Morphology	Protocol	Immunophenotype as % of total cells																		Status
														CD2	CD3	CD5	CD7	CD10	CD13	CD14	CD15	CD19	CD22	CD33	CD34	CD64	cyCD79a	CD117	TdT	NG2	MPO
LS01	M	7 months	LS01PALL	Presentation	ALL	253	N	t(4;11)	MLLi9 -AF4i4	MLLe9-AF4e5	46, XY, t(4;11)(q21;q23)	ALL	UK interim guidelines (post Interfant 99)	3	3	2	9	<1	<1	<1	30	90	N/A	12	10	3	1	<1	3	N/A	<1	Alive
		4 years 7 months	LS01RAML	Relapse	AML	18	N	t(4;11)		MLLe9-AF4e5	46, XY, t(4;11)(q21;23) [1] / 46, idem, del(5)(q2?q3?, add(10)(q) [7] / 47, idem, +der(4) t(4;11) [1]	AML, M5	FLA x 2, allogeneic HSCT	2	N/A	<1	87	<1	2	<1	<1	9	N/A	96	87	89	<1	89	<1	N/A	<1
LS02	F	1 month	LS02PALL	Presentation	ALL	181.6	Y	t(4;11)	MLLi11 -AF4i3	MLLe11-AF4e4	46,XX,t(4;11)(q21;q23)	ALL, L1	Interfant 06	4	4	4	7	0	4	3	68	87	46	31	74	11	79	1	80	65	7	Dead
		4 months	LS02RALL	Relapse	ALL	4.2	Y	t(4;11)		MLLe11-AF4e4	N/A	ALL, L1	Off Protocol	N/A	N/A	N/A	N/A	N/A	N/A	N/A	N/A	N/A	N/A	N/A	N/A	N/A	N/A	N/A	N/A	N/A	N/A
		10 months	LS02RAML	Relapse 2	AML	2.9	N/A	t(4;11)		MLLe11-AF4e4	N/A	AML	Off Protocol, allogeneic HSCT	4	12	1	11	0	11	14	94	0	2	68	2	93	0	8	0	41	34
LS03	F	1 month	LS03PALL	Presentation	ALL	152.7	CNS 2	t(4;11)	MLLi11 -AF4i4	MLLe11-AF4e5	46,XX,t(4;11)(q21;q23)[20]	ALL, L1/2	Interfant 06	3	2	2	2	0	2	1	1	94	74	27	92	1	94	0	92	65	0	Dead
		5 months	LS03RALL	Relapse	ALL	19.1	N/A	t(4;11)		MLLe11-AF4e5	46,XX, t(4;11)(q21;q23) [19] 46,XX [1]	ALL, L1/2	Off Protocol	3	2	3	5	1	20	1	57	90	63	7	90	1	85	3	95	63	2
		6 months	LS03RAML	Relapse	AML	N/A	N/A	t(4;11)		MLLe11-AF4e5	N/A	AML, M3	Off Protocol	3	5	6	10	N/A	30	N/A	87	17	N/A	85	98	79	5	N/A	N/A	N/A	N/A
LS04	M	3 months	LS04PALL	Presentation	ALL	189.5	CNS 2	t(4;11)	MLLi12 -AF4i4	MLLe12-AF4e5	46,XY,t(4;11)(q21;q23)[10]/46,XY[4]	ALL	Interfant 06	2	2	2	3	0	6	0	1	91	68	1	90	3	77	0	86	57	3	Dead
		6 months	LS04RAML	Relapse	AML	33.8	N/A	t(4;11)		MLLe12-AF4e5	N/A	AML	Off Protocol	0.6	0.6	N/A	3	0	N/A	22	10	73	N/A	10	10	N/A	66	4	N/A	51	10
LS05	M	17 months	LS05PALL	Presentation	ALL	121	Y	t(4;11)	Presumed MLLi10-AF4i3	MLLe10-AF4e4	46,XY,t(4;11)(q21;q23)[7]	ALL, L1	ALL-Moscow-Berlin 2008	0	0	0	0	0	0	0	44	98	88	0	83	0	93	0	95	20	0	Dead
		21 months	LS05RAML	Relapse	AML	16.4	Y	t(4;11)		MLLe10-AF4e4	57-80,XY,+X,+Y,+1,+1,+1,+2,+2,+3,+3,t(4;11),+der(4)t(4;11) +4,+5,+6,+7,+7,+8,+8,+9,+9,+10,+10,der(11)t(4;11), +13,+14,+15,+16,+17,+iso(17q),+18,+18,+19,+20,+20,+20,+21,21,+22,+mar[cp10]	AML, M5a	N-Ida (Dexamethazone, Idarubicin, L-Asparaginase, Vinorelbine, Bortezomib)	0	0	0	65	0	0	0	14	1	N/A	30	13	13	3	40	3	0	0
LS06	M	3 years 8 months	LS06PALL	Presentation	ALL	563	N	t(4;11)	Presumed MLLi11 - AF4i3	MLLe11 - AF4e4	46,XY,t(4;11)(q21;q23)[3]	ALL, L1	ALL-Moscow-Berlin 2008	0	0	0	0	0	0	0	51	98	42	9	61	0	90	0	21	90	0	Dead
		4 years 3 months	LS06RAML	Relapse	AML	5.7	N	t(4;11)		MLLe11 - AF4e4	N/A	AML, M5a	ALL-Moscow-Berlin 2008	0	0	0	0	0	2	0	N/A	0	N/A	100	12	80	0	100	0	100	8
LS07	F	12 years 2 months	LS07PALL	Presentation	ALL	670	N/A	t(4;11)	MLLi10 -AF4i3	MLLe10-AF4e4	Karyotype failed	ALL, L1	ALL-Moscow-Berlin 2015, followed by TCRab/CD19 depleted haploidentical HSCT	0	0	0	0	0	0	0	32	95	20	0	86	N/A	42	0	79	50	0	Alive
		13 years 7 months	LS07RAML	Relapse	AML	3.5	N	t(4;11)		MLLe10-AF4e4	47,XX,t(4;11)(q21;q23),+6,der(15)add(p13)[10]	AML	Blinatumomab followed by matched sibling donor HSCT	0	0	0	8	0	5	4	98	0	N/A	100	3	N/A	3	75	N/A	2.5	1
LS08	F	29 years	LS08PALL	Presentation	ALL	348	N	t(4;11)	MLLi9 -AF4i3	MLLe9-AF4e4	t(4;11)	ALL	UKALL14	-	-	N/A	-	-	-	N/A	+/-	+	+/-	-	-	0.1	+	-	+	+/-	-	Dead
		30 years	LS08RAML	Relapse	AML	1.7	N	t(4;11)		MLLe9-AF4e4	Karyotype failed, MLL rearranged by FISH	AML	FLAG-Ida, FLAG, MACE		-	N/A	+	N/A	-	-	+	-	N/A	+/-	-	+	-	+	N/A	-	-
LS09	F	65 years	LS09PALL	Presentation	ALL	217	Y	t(4;11)	MLLi8 -AF4i6	MLLe8-AF4e7	47,XX,t(4;11)(q21;q23),+6[11]	ALL	UKALL14	-	-	N/A	N/A	-	+/-	N/A	+	+	+/-	+/-	-	-	+	-	+	+	-	Dead
		65 years	LS09RAML	Relapse	AML	0.37	N	t(4;11)		MLLe8-AF4e7	47,XX,t(4;11)(q21;q23),+6[16]/46,XX[1]	AML	FLAG-ida, radiotherapy to skin lesions	-	-	N/A	-	N/A	+ (weak)	+/-	+	-	N/A	++	-	++	-	+/-	N/A	+	-
LS10	M	2 months	LS10PALL	Presentation	ALL	380	CNS2	t(4;11)	Presumed MLLi10-AF4i3	MLLe10-AF4e4	46,XY,t(4;11)(q21;q23)[14]/46,XY[6]	ALL	Methylprednisolone/Dexamethasone, methotrexate, vincristine, daunorubicin, asparaginase and cytarabine. Lestaurtinib added. Blinatumomab	-	N/A	N/A	N/A	N/A	-	-	-	+	+	-	+	N/A	+	N/A	+	N/A	N/A	Unknown
		6 months; 15 days from blinatumomab treatment start	LS10RAML	Relapse	AML	6.1	N	t(4;11)		MLLe10-AF4e4	N/A	AML		+	N/A	N/A	N/A	N/A	+	+	+	-	-	+	-	N/A	-	N/A	-	N/A	N/A
MPAL1	F	2.5 months	MPAL1L	Presentation (lymphoid fraction)	MPAL	460	CNS 3	t(4;11)	Presumed MLLi10-AF4i3	MLLe10-AF4e4	Karyotype failed. MLLr by FISH: nuc ish (KMT2Ax2) (5'KMT2A sep 3'KMT2Ax1) [83/100]	Many broken cells, lymphatic looking blasts with left-shifted blood count (increase of immature cell types)	Interfant06, myeloid consolidation (ADE/ MAE courses), MARMA, and there after allogeneic HSCT.	N/A	-	N/A	-	-	-	N/A	weak	+	weak	weak	+	-	+	-	+	weak	weak	Alive
			MPAL1M	Presentation (myeloid fraction)										N/A	-	N/A	-	-	-	N/A	+	-	-	+	N/A	+	-	N/A	+	-	+
MPAL2	F	1 day	MPAL2L	Presentation (lymphoid fraction)	MPAL	67	CNS 3	t(4;11)	Presumed MLLi10-AF4i3	MLLe10-AFe4	46,XX,t(4;11;11)(q21;q23;p15)[9]/46,XX[1].nucFISH: ish(MECOMx2)[100],(ABL1,BCR)x2[100],(NUP98x2)[100],(KMT2Ax2)(5’KMT2A sep 3’KMT2Ax1)[79/100],(ETV6x2)[100],(ETV6,RUNX1)x2[100].arr(1-22,X)x2	Bilinear leukemia: 81% blasts including 11% promonocytes, 30% myeloblasts and 40% lymphoblast	Interfant-06, with myeloid consolidation courses (ADE/MAE), followed by blinatumomab, MARMA, blinatumomab and maintenance chemotherapy	N/A	N/A	N/A	-	-	-	-	+/-	+	weak	+/-	weak	-	+	-	+	weak	-	Alive
			MPAL2M	Presentation (myeloid fraction)										N/A	N/A	N/A	-	-	weak	+	+	weak	weak	+	-	+	-	-	weak	+/-	+
Complete immunophenotype: MPAL patients
Case	Time point	Diagnosis	Cell fraction	CD3	mCD3	cyCD3	CD4	CD7	CD9	CD10	CD11b	CD13	CD14	CD15	CD16	CD19	CD20	CD21	CD22	CD24	CD33	CD34	CD35	CD36	CD38	CD42a/CD61	CD45	CD56	CD58	CD64	CD66c/CD123	CD71	cyCD79a	CD81	CD105	CD117	CD123	HLA-DR	IREM2	cyMPO	NG2	cyTdT
MPAL1	Presentation	MPAL	lymphoid (59%)	-	N/A	N/A	N/A	-	+	-	-	-	N/A	weak	-	+	-	-	weak	weak	weak	+	N/A	N/A	N/A	N/A	N/A	N/A	+	-	-	N/A	+	-	N/A	-	+	+	N/A	weak	weak	+
			myeloid (37%)	-	N/A	N/A	N/A	-	-	-	N/A	-	N/A	+	-	-	-	-	-	weak	+	N/A	N/A	N/A	N/A	N/A	N/A	N/A	+	+	-	N/A	-	weak	N/A	N/A	+	-	N/A	+	-	+
MPAL2	Presentation	MPAL	lymphoid (54%)	N/A	-	-	N/A	-	N/A	-	-	-	-	heterogeonous	-	+	-	N/A	weak	N/A	heterogenous	weak	-	-	+	-	weak	-	N/A	-	heterogenous	-	+	+	weak	-	weak	+	-	-	weak	+
			myeloid (36%)	N/A	-	-	N/A	-	N/A	-	+	weak	+	+	heterogenous	weak	N/A	N/A	weak	N/A	+	-	weak	weak	+	-	weak	-	N/A	+	N/A	-	-	weak	weak	-	+	+	weak	+	heterogenous	weak
	*2nd analysis	MPAL	lymphoid (40%)	N/A	-	-	-	-	weak	-	-	-	-	heterogeonous	-	+	-	-	weak	weak	heterogenous	+	-	-	+	-	weak	-	+	-	N/A	-	+	+	-	-	weak	+	-	-	weak	+
			myeloid (40%)	N/A	-	-	-	-	weak	-	heterogenous	weak	weak	+	heterogenous	weak	-	-	weak	-	+	-	weak	weak	+	-	weak	-	+	+	N/A	-	-	+	-	-	+	+	weak	+	heterogenous	+
