## Supplementary material for "Epigenetic regulator genes direct lineage switching in *MLL-AF4* leukaemia": Tirtakusuma_2021_Table S2

### Sheet: Table S2 BCR sequences
Supplementary Table 2. B cell receptor (BCR) repertoires in lymphoid and myeloid populations. The frequency represents the stated specific sequence as a frequency of the total reads of that clonotypes.
Group	Case	Clone ALL presentation/lymphoid fraction		Clone AML relapse/myeloid fraction
		CDR3 amino acid seq	Frequency (%)	CDR3 amino acid seq	Frequency (%)
Pattern 1 - polyclonal BCR repertoire at presentation, no rearrangement identified at relapse	LS01	CARVSYDILTGYYRGYW	25	None
		*MQGIHLPQWTF	25
		CMQA_TIS	25
		CASLRTAAGTGYW	12.5
		CQQYG_LTWTF	12.5
	LS02	CQAWD_TRVVF	44.1	None
		CASGRGTCGGDYW	29.4
		CYSTDSS_*S*IGVF	5.9
		CNSRDSSGNHWVF	5.9
		CYSTDSSGNHSYWVF	2.9
		CHRYNRNSDVGLWVF	2.9
		CSSYAGSNNLGVF	2.9
		CSSYAG_QQLKVF	2.9
		CLQHDN_PSNTF	2.9
	LS04	CQQLNSYPYTF	44.4	None
		CVRDTM*_NWFDPW	22.2
		CYSTDS_VVIVVF	11.1
		CCSYAG_VATRVF	11.1
		CQQYY_LPSTF	11.1
Pattern 2 - polyclonal BCR repertoire in presentation/lymphoid fraction with a distinct oligoclonal repetoire in relapse/myeloid fraction	LS03	CASHRSSW**FDYW	84.2	CAKDHGSG_ARYFDYW	84.2
		CQQYGS_HLDTF	10.5	CQQYDNLSFTF	7
		CQQYYS_TRPTF	5.3	CARDCSGGSCYW	3.5
				CAPVAG_YFQHW	3.5
				CARGNEYSSSSWDAFDIW	1.8
	LS06	CGESHTIDGQVG*APQVVF	20	CQQYYSTPPETF	100
		CARRD*_ARLDYW	20
		CCSYAG_*HFMVF	20
		CASPGLS_ARLDYW	10
		CSSYAG_QQFMVF	10
		CARGGS_ARLDYW	10
		CAQYSS_RLDYW	10
	LS07	CARGGVCI*G_YYYYYYMDVW	51.6	CVKEPTSITGT_GYYYYYMDVW	50
		CARGCITMVRG_LLDYYYGMDVW	12.9	CARGVPRLNYGGNFKSDAFDIW	33.3
		CATLACG_VTAFDYW	12.9	CQQPRVTF	16.7
		CCSYAGSYTLVF	6.5
		CARIV*QLV_HYYYYMDVW	3.2
		CARDKPTYYYYGMDVW	3.2
		C*LEVSPCYMDVW	3.2
		CCSYTS_CQLVVF	3.2
		CALPLDVW	3.2
	LS08	CARDAHVMQWL_YYYYYGMDVW	38.5	CARDPGLETGYW	42.9
		CARDVRAGT_YYYGMDVW	15.4	CARDLCGGRDYW	28.6
		CQQYYSTPGTF	15.4	CMQDAQDPPTF	14.3
		CASLQWLVL_YYYGMDVW	7.7	CLQHN_LPWTF	14.3
		CAKPSFL_YGMDVW	7.7
		CQQYYS_SPVTF	7.7
		CGESH_ENVVF	7.7
	LS10	CARDRVSTG_YDDAFDIW	9.1	CARERGVVVLMV_CYYYYYYYMDVW	90.9
		CVKHTARGSQ*EPRHKPP*KGPRDVAGRQFLPGVLALLSQCDNWFDPW	18.2	CARERGVVVLMV_CYYYYYYMDVW	9.1
		CARVHIVLMVY_YYYYYYYMDVW	9.1
		CARRRL**YQLPKWGAFDIW	9.1
		CARGLNT_FLEWSTG	9.1
		CARVNS_ARPWYW	9.1
		RVVIIPT_YYGMDVW	9.1
		CMQATQFRFTF	9.1
		CQAWD_DVVF	9.1
		CGESHTID_AKSAHVVF	9.1
	MPAL2	CARARSGTMVRGVIIGLNWFDPW	3.50877	CAKSHHGSYFDYW	100
		CQQYGSSPWTF	3.50877
		CQQYGSSPYTF	3.50877
		CQQYGSSPLYTF	3.50877
		CAAWDDS_EWSNVF	3.50877
		CQSYDSSNWVF	3.50877
		CQQSYSTPYTF	3.07018
		CQQYNNWRTF	3.07018
		CQVWDSSSDHPVF	3.07018
		CARIRSGTTGDYW	2.63158
		CARIVGARGASNFDYW	2.63158
		CQQSYSTPITF	2.63158
		CQQRSNWPPWTF	2.63158
		CQQYNNWITF	2.63158
		CQQYYSTPYTF	2.63158
		CAAWDDSLNGRVF	2.63158
		CQSYDSSLSGVVF	2.63158
		CLLSYSGAHWVF	2.63158
		CANLEDYW	2.19298
		CARVLSGDYPYYFDYW	2.19298
		CARDRGGSYYDAFDIW	2.19298
		CARSDSSSWYEEAYYFDYW	2.19298
		CTTDPWAFKWLVLGAFDIW	2.19298
		CAKDQVQGLTVTTFDYW	2.19298
		CARGRDGDFDYW	2.19298
		CARLILDSSGYYYYYYGMDVW	2.19298
		CARHKRPAYWYFDLW	2.19298
		CARHVIGELFPYYYGMDVW	2.19298
		CARGTIALQQLVHNYYYYGMDVW	2.19298
		CQQSYSTPLTF	2.19298
		CMQAL_NSITF	2.19298
		CQQRSNWPWTF	2.19298
		CQQYGSSPTF	2.19298
		CQQYYSTPWTF	2.19298
		CGTWDSSLSVVF	2.19298
		CCSYAGSYTYVF	2.19298
		CSSYTSSSTSLWVF	2.19298
		CSSYTSSSTLGF	2.19298
		CNSRDSSGNHLVF	2.19298
Pattern 3 - Identical BCR clonotypes identified at presentation/lymphoid fraction and relapse/myeloid fraction	LS05	CNSRDS_VALVF	75.9	CNSRDS_VALVF	80
		CQAWDSS_LQ*GVF	10.3	CARVVL**YQLL_STYYYYGMDVW	13.3
		CARVVL**YQLL_STYYYYGMDVW	6.9	CQQANS_SLWTF	6.7
		CQAWDSST_QGFSLVF	6.9
	LS09	CARDRALLWFGELLCQGYYYGMDVW	100	CARDRALLWFGELLCQGYYYGMDVW	100
	MPAL1	CSSYTSSSTYVF	3.84615	CLQHDNFPLTF	37.5
		CSSYTSSSTWVF	2.48139	CQQYNNWPPWTF	31.25
		CAAWDDSLSGWVF	2.23325	CSLYTSSRMF	31.25
		CQQSYSTPYTF	1.98511
		CQQYGSSPYTF	1.98511
		CQQYYSTPYTF	1.98511
		CQQYNNWPPYTF	1.86104
		CSAWDSSLSAWVF	1.86104
		CQQYNNWPPLTF	1.73697
		CAAWDDSLNGWVF	1.73697
		CSSYTSSSTLVF	1.73697
		CSSYTSSSTVVF	1.73697
		CQVWDSSSDHWVF	1.6129
		CQSYDSSLSGYVF	1.48883
		CGTWDSSLSAYVF	1.48883
		CCSYAGSYTYVF	1.48883
		CQVWDSSSDHYVF	1.48883
		CGESHTI_WPSRVF	1.48883
		CQQYGSSPLTF	1.36476
		CCSYAGSSTFVF	1.36476
		CCSYAGSSTYVF	1.36476
		CARGNGLSFDYW	1.24069
		CQQRSNWPLTF	1.24069
		CQQYGSSPWTF	1.24069
		CQSYDSSLSGWVF	1.24069
		CCSYAGSYTWVF	1.24069
		CARDAPCGFI_VYANYFDYW	1.11663
		CQQYYSTPWTF	1.11663
		CVLYMGSGIWVF	1.11663
		CARIRDGYNFGYFDYW	0.992556
		CLQHNSYPYTF	0.992556
		CMQATQFPRTF	0.992556
		CQQRSNWLTF	0.992556
		CQQYNKWPRTF	0.992556
		CQQYGSSPLTF	0.992556
		CQQYGSSPPTF	0.992556
		CQQYYSTPLTF	0.992556
		CCSYAGSYSYVF	0.992556
		CSSYTSSSTLVVF	0.992556
		CSSYAGSNNLVF	0.992556
		CNSRDSSGNHVVF	0.992556
		CQVWDSSSDHVVF	0.992556
		CQSADSSGTYVVF	0.992556
		CQQANSFPLTF	0.868486
		CQQYNSYSYTF	0.868486
		CMQSIQLPWTF	0.868486
		CMQSTHWPPWTF	0.868486
		CQQYGRSLTF	0.868486
		CQQYGSSPMYTF	0.868486
		CQQYYSTPITF	0.868486
		CAAWDDSLNGLVF	0.868486
		CGTWDSSLSAGVF	0.868486
		CQSYDSSNAVF	0.868486
		CAKGWGYYYYMDVW	0.744417
		CARLPETVGGNWFDPW	0.744417
		CQQYNSYSWTF	0.744417
		CQQYNSYYTF	0.744417
		CQQYNSYPITF	0.744417
		CLQHNSYPPWTF	0.744417
		CQQSYSTPPTF	0.744417
		CMQALQTPVTF	0.744417
		CQQYNNWPPWTF	0.744417
		CQQYNNWLTF	0.744417
		CQQYGSSLYTF	0.744417
		CQQYGSSRTF	0.744417
		CQSYDSSLSGSVF	0.744417
		CATWDDSLSGWVF	0.744417
		CCSYAGSYTFNVF	0.744417
		CSSYTSSSTSYVF	0.744417
		CQAWDSSTYVF	0.744417
		CVLYMGSGISVF	0.744417
		CAHLDIVATIGVYFDYW	0.620347
		CARIDHGDYYFDYW	0.620347
		CTTDYDGTW	0.620347
		CADDMQLPGIPVAGTGNW	0.620347
		CAKNWNDFDYW	0.620347
		CARESRDYFDYW	0.620347
		CARQEYSSSWYQVDYW	0.620347
		CASGRGFDPW	0.620347
		CARDLDYGFDYW	0.620347
		CARVGATPYYYYYGMDVW	0.620347
		CARDQGSSSWFDYW	0.620347
		CQQANSFPPTF	0.620347
		CMQATQFPYTF	0.620347
		CMQALQTPLTF	0.620347
		CMQALQTPYTF	0.620347
		CMQGTHWPLTF	0.620347
		CQQYGSSPFTF	0.620347
		CQQYGSSLTF	0.620347
		CAAWDDSLNGVVF	0.620347
		CGTWDSSLSAGVF	0.620347
		CGTWDSSLSAVVF	0.620347
		CCSYADSHTYVAF	0.620347
		CNSRDSSGNHYVF	0.620347
		CQSADSSGTYRVF	0.620347
		CMIWHSSAWVF	0.620347
		CVLYMRSGISVF	0.620347
