## Supplementary material for "Epigenetic regulator genes direct lineage switching in *MLL-AF4* leukaemia": Tirtakusuma_2021_Table S6

### Sheet: Table S6 Altern splicing (DEEj)
Supplementary Table 6. Alternative splice variants - genes with differential exon-exon junctions (DEEj). List of the differential exon-exon junctions (more than 2-fold change, p-value < 0.0001, q-value < 0.05) detected in the transcriptome of AML versus ALL cells
Sample group	Ensembl ID	Symbol	Chromosome	Start	End	Strand	log2 FC	p-value	q-value
LS01, 03, 04	ENSG00000004487	KDM1A	chr1	23030634	23040259	+	2.682	9.94765e-10	2.25175e-05
LS01, 03, 04	ENSG00000009307	CSDE1	chr1	114718745	114720539	-	2.336	1.57113e-08	0.000139931
LS01, 03, 04	ENSG00000009307	CSDE1	chr1	114727090	114732604	-	2.235	1.14385e-09	2.25175e-05
LS01, 03, 04	ENSG00000009844	VTA1	chr6	142197078	142198439	+	2.465	8.20685e-06	0.0101991
LS01, 03, 04	ENSG00000011260	UTP18	chr17	51275991	51277130	+	-1.074	7.5977e-06	0.0096669
LS01, 03, 04	ENSG00000011260	UTP18	chr17	51275991	51280005	+	2.324	1.0273e-05	0.0116803
LS01, 03, 04	ENSG00000025772	TOMM34	chr20	44943579	44951833	-	1.688	6.26971e-05	0.0406114
LS01, 03, 04	ENSG00000031698	SARS1	chr1	109214128	109214547	+	2.302	5.19143e-05	0.0365029
LS01, 03, 04	ENSG00000035928	RFC1	chr4	39304928	39308636	-	2.117	5.60904e-05	0.0374674
LS01, 03, 04	ENSG00000041357	PSMA4	chr15	78542219	78544190	+	2.102	1.40072e-06	0.00295128
LS01, 03, 04	ENSG00000048740	CELF2	chr10	11165682	11210671	+	2.053	6.62837e-06	0.00853518
LS01, 03, 04	ENSG00000054523	KIF1B	chr1	10258672	10261905	+	1.6	1.19564e-05	0.0127413
LS01, 03, 04	ENSG00000057608	GDI2	chr10	5800705	5802310	-	2.446	9.33004e-06	0.011135
LS01, 03, 04	ENSG00000060982	BCAT1	chr12	24945816	24948927	-	1.854	7.301e-05	0.0448454
LS01, 03, 04	ENSG00000064995	TAF11	chr6	34878720	34882932	-	3.238	7.91402e-05	0.0467308
LS01, 03, 04	ENSG00000065978	YBX1	chr1	42693523	42696642	+	2.405	8.02864e-05	0.0471471
LS01, 03, 04	ENSG00000067369	TP53BP1	chr15	43446914	43447366	-	1.804	1.25701e-05	0.0131711
LS01, 03, 04	ENSG00000069345	DNAJA2	chr16	46959419	46960218	-	1.256	2.0796e-05	0.0179243
LS01, 03, 04	ENSG00000070756	PABPC1	chr8	100704390	100705589	-	2.178	4.62192e-05	0.0331563
LS01, 03, 04	ENSG00000070756	PABPC1	chr8	100712789	100715462	-	2.496	1.22568e-08	0.000119089
LS01, 03, 04	ENSG00000073921	PICALM	chr11	86042528	86068651	-	3.723	9.39603e-11	5.0211e-06
LS01, 03, 04	ENSG00000075415	SLC25A3	chr12	98595661	98597856	+	3.389	1.10464e-05	0.0121712
LS01, 03, 04	ENSG00000077097	TOP2B	chr3	25601225	25606043	-	2.247	3.87116e-08	0.000258586
LS01, 03, 04	ENSG00000080824	HSP90AA1	chr14	102081821	102083034	-	1.626	5.9437e-06	0.00794055
LS01, 03, 04	ENSG00000080824	HSP90AA1	chr14	102081821	102083546	-	1.567	7.38502e-07	0.00192509
LS01, 03, 04	ENSG00000084623	EIF3I	chr1	32224475	32228499	+	1.89	2.68173e-05	0.0213576
LS01, 03, 04	ENSG00000084733	RAB10	chr2	26034735	26093591	+	3.786	5.50555e-05	0.0374674
LS01, 03, 04	ENSG00000085224	ATRX	chrX	77768350	77785982	-	1.836	5.5907e-05	0.0374674
LS01, 03, 04	ENSG00000087903	RFX2	chr19	6078334	6110393	-	2.281	8.64009e-06	0.0104935
LS01, 03, 04	ENSG00000089154	GCN1	chr12	120144448	120144923	-	1.745	9.19549e-05	0.0497408
LS01, 03, 04	ENSG00000089154	GCN1	chr12	120149713	120149922	-	2.302	3.28886e-06	0.00506725
LS01, 03, 04	ENSG00000099331	MYO9B	chr19	17209709	17210333	+	3.807	4.1298e-05	0.03044
LS01, 03, 04	ENSG00000099783	HNRNPM	chr19	8471427	8474167	+	2.033	6.69838e-05	0.0426133
LS01, 03, 04	ENSG00000100603	SNW1	chr14	77720828	77730988	-	1.328	5.59885e-05	0.0374674
LS01, 03, 04	ENSG00000100731	PCNX1	chr14	70908003	70916975	+	2.108	1.07869e-05	0.0121355
LS01, 03, 04	ENSG00000100888	CHD8	chr14	21391063	21391833	-	1.804	2.72465e-06	0.00448003
LS01, 03, 04	ENSG00000101361	NOP56	chr20	2656895	2657929	+	2.376	3.10343e-05	0.0238622
LS01, 03, 04	ENSG00000103365	GGA2	chr16	23494378	23495139	-	1.875	8.69351e-05	0.0486459
LS01, 03, 04	ENSG00000104824	HNRNPL	chr19	38843914	38845853	-	1.834	1.56502e-05	0.0148022
LS01, 03, 04	ENSG00000105221	AKT2	chr19	40235467	40235890	-	1.962	3.07277e-05	0.0237977
LS01, 03, 04	ENSG00000105372	RPS19	chr19	41861212	41869031	+	-2.392	1.49712e-05	0.0145462
LS01, 03, 04	ENSG00000105887	MTPN	chr7	135951630	135972553	-	4.288	8.98165e-05	0.0492273
LS01, 03, 04	ENSG00000107581	EIF3A	chr10	119060844	119065399	-	2.348	1.43592e-06	0.00295128
LS01, 03, 04	ENSG00000107581	EIF3A	chr10	119071005	119072890	-	1.882	2.69083e-07	0.000985014
LS01, 03, 04	ENSG00000107854	TNKS2	chr10	91834024	91834630	+	2.372	2.12024e-06	0.00377675
LS01, 03, 04	ENSG00000108840	HDAC5	chr17	44079277	44080401	-	2.74	7.63056e-07	0.00194174
LS01, 03, 04	ENSG00000108840	HDAC5	chr17	44082646	44082765	-	2.739	1.17034e-05	0.012639
LS01, 03, 04	ENSG00000108840	HDAC5	chr17	44091831	44092381	-	2.901	4.27304e-05	0.0312801
LS01, 03, 04	ENSG00000109586	GALNT7	chr4	173230033	173232452	+	3.057	2.18513e-06	0.00382852
LS01, 03, 04	ENSG00000110075	PPP6R3	chr11	68505249	68519501	+	2.455	1.49234e-06	0.00300938
LS01, 03, 04	ENSG00000110713	NUP98	chr11	3712808	3713818	-	1.809	8.77044e-05	0.0488207
LS01, 03, 04	ENSG00000111731	C2CD5	chr12	22472065	22472744	-	2.03	9.26151e-05	0.0497408
LS01, 03, 04	ENSG00000112062	MAPK14	chr6	36083113	36089681	+	1.539	4.99508e-05	0.0353549
LS01, 03, 04	ENSG00000112062	MAPK14	chr6	36089784	36090943	+	2.043	4.44165e-06	0.00624618
LS01, 03, 04	ENSG00000112159	MDN1	chr6	89662239	89664487	-	2.211	2.7175e-08	0.000193626
LS01, 03, 04	ENSG00000113013	HSPA9	chr5	138561789	138567001	-	2.594	6.29514e-07	0.00178695
LS01, 03, 04	ENSG00000113013	HSPA9	chr5	138573850	138575238	-	2.129	2.57848e-05	0.0210367
LS01, 03, 04	ENSG00000113649	TCERG1	chr5	146503539	146507028	+	2.689	6.60592e-07	0.00181031
LS01, 03, 04	ENSG00000113712	CSNK1A1	chr5	149549513	149550075	-	3.208	2.65638e-06	0.00443603
LS01, 03, 04	ENSG00000113732	ATP6V0E1	chr5	172986760	172994775	+	2.537	6.90645e-05	0.0431964
LS01, 03, 04	ENSG00000114867	EIF4G1	chr3	184334262	184334727	+	2.046	6.11897e-06	0.00797532
LS01, 03, 04	ENSG00000115053	NCL	chr2	231455624	231456631	-	1.486	1.72396e-05	0.0158837
LS01, 03, 04	ENSG00000115091	ACTR3	chr2	113931396	113934158	+	2.301	9.14633e-09	0.000117281
LS01, 03, 04	ENSG00000115484	CCT4	chr2	61868706	61872082	-	1.933	9.98251e-07	0.00237089
LS01, 03, 04	ENSG00000115484	CCT4	chr2	61877052	61878869	-	2.275	3.31884e-06	0.00506725
LS01, 03, 04	ENSG00000115486	GGCX	chr2	85559075	85561386	-	1.948	2.82378e-05	0.022191
LS01, 03, 04	ENSG00000115524	SF3B1	chr2	197392461	197396056	-	1.865	1.12396e-07	0.000546026
LS01, 03, 04	ENSG00000115677	HDLBP	chr2	241236769	241239602	-	2.095	1.37503e-05	0.0138641
LS01, 03, 04	ENSG00000115760	BIRC6	chr2	32377769	32380153	+	1.412	1.31163e-06	0.00290527
LS01, 03, 04	ENSG00000115760	BIRC6	chr2	32380290	32388750	+	1.493	5.81155e-07	0.00177463
LS01, 03, 04	ENSG00000116489	CAPZA1	chr1	112659779	112661206	+	2.369	2.26317e-06	0.0039013
LS01, 03, 04	ENSG00000119397	CNTRL	chr9	121160302	121161283	+	2.27	3.72772e-05	0.0276672
LS01, 03, 04	ENSG00000119689	DLST	chr14	74893424	74898369	+	2.558	3.95717e-06	0.00579357
LS01, 03, 04	ENSG00000119969	HELLS	chr10	94558195	94562691	+	2.675	1.05035e-08	0.000117281
LS01, 03, 04	ENSG00000120438	TCP1	chr6	159780566	159783941	-	2.052	1.09735e-08	0.000117281
LS01, 03, 04	ENSG00000120899	PTK2B	chr8	27445919	27450749	+	1.942	9.9761e-06	0.0115893
LS01, 03, 04	ENSG00000122218	COPA	chr1	160293463	160294768	-	2.573	2.49721e-07	0.000953195
LS01, 03, 04	ENSG00000122545	SEPTIN7	chr7	35887111	35890668	+	2.36	3.16505e-06	0.00497458
LS01, 03, 04	ENSG00000122566	HNRNPA2B1	chr7	26192338	26193251	-	3.353	1.42961e-05	0.0140176
LS01, 03, 04	ENSG00000122566	HNRNPA2B1	chr7	26193373	26195847	-	1.476	2.29312e-05	0.0192977
LS01, 03, 04	ENSG00000122566	HNRNPA2B1	chr7	26197017	26197622	-	2.631	4.45256e-07	0.00144205
LS01, 03, 04	ENSG00000122970	IFT81	chr12	110209216	110218044	+	1.475	1.3343e-05	0.0137121
LS01, 03, 04	ENSG00000123146	ADGRE5	chr19	14408009	14408488	+	1.708	8.12396e-06	0.0101991
LS01, 03, 04	ENSG00000125107	CNOT1	chr16	58623409	58629728	-	2.525	5.16424e-06	0.00698656
LS01, 03, 04	ENSG00000126012	KDM5C	chrX	53214847	53215427	-	3.234	2.09329e-07	0.000828608
LS01, 03, 04	ENSG00000126107	HECTD3	chr1	45009683	45010201	-	2.154	7.44285e-05	0.0449788
LS01, 03, 04	ENSG00000126261	UBA2	chr19	34434968	34443844	+	2.918	1.84916e-05	0.0163333
LS01, 03, 04	ENSG00000126698	DNAJC8	chr1	28230252	28232921	-	1.557	8.32226e-05	0.0483401
LS01, 03, 04	ENSG00000127481	UBR4	chr1	19094139	19095545	-	3.912	1.3553e-05	0.0137953
LS01, 03, 04	ENSG00000129515	SNX6	chr14	34575842	34586230	-	2.528	2.32065e-05	0.0193769
LS01, 03, 04	ENSG00000130402	ACTN4	chr19	38709476	38711276	+	2.058	5.2846e-05	0.0369152
LS01, 03, 04	ENSG00000130706	ADRM1	chr20	62308178	62308655	+	2.201	1.11237e-06	0.00252951
LS01, 03, 04	ENSG00000131558	EXOC4	chr7	133253187	133253540	+	1.801	9.22288e-05	0.0497408
LS01, 03, 04	ENSG00000131966	ACTR10	chr14	58209107	58215205	+	2.577	4.54371e-06	0.00630304
LS01, 03, 04	ENSG00000132323	ILKAP	chr2	238182186	238184020	-	2.237	2.01015e-07	0.000826303
LS01, 03, 04	ENSG00000133030	MPRIP	chr17	17078076	17096768	+	2.373	6.35347e-07	0.00178695
LS01, 03, 04	ENSG00000133884	DPF2	chr11	65343837	65345666	+	2.622	2.11352e-06	0.00377675
LS01, 03, 04	ENSG00000134900	TPP2	chr13	102604921	102607632	+	1.877	6.1077e-06	0.00797532
LS01, 03, 04	ENSG00000135387	CAPRIN1	chr11	34090678	34096479	+	1.775	8.39003e-07	0.00203796
LS01, 03, 04	ENSG00000135387	CAPRIN1	chr11	34096673	34097698	+	2.242	1.89256e-07	0.000809086
LS01, 03, 04	ENSG00000135521	LTV1	chr6	143857583	143857752	+	2.178	3.30992e-05	0.0250889
LS01, 03, 04	ENSG00000135624	CCT7	chr2	73250438	73252640	+	1.937	4.3243e-07	0.00144205
LS01, 03, 04	ENSG00000136152	COG3	chr13	45465210	45466517	+	3.505	3.96486e-12	4.23753e-07
LS01, 03, 04	ENSG00000136527	TRA2B	chr3	185926734	185937825	-	-1.863	6.83357e-05	0.0431964
LS01, 03, 04	ENSG00000136758	YME1L1	chr10	27136385	27145428	-	1.977	9.9482e-06	0.0115893
LS01, 03, 04	ENSG00000137776	SLTM	chr15	58889554	58892897	-	1.495	2.4852e-05	0.02059
LS01, 03, 04	ENSG00000138095	LRPPRC	chr2	43889876	43890223	-	1.721	1.70362e-07	0.000788489
LS01, 03, 04	ENSG00000138095	LRPPRC	chr2	43890362	43894545	-	1.935	1.89309e-08	0.000155637
LS01, 03, 04	ENSG00000138095	LRPPRC	chr2	43894629	43899219	-	1.623	1.20407e-05	0.0127413
LS01, 03, 04	ENSG00000138279	ANXA7	chr10	73396109	73396519	-	2.505	7.67127e-05	0.0458035
LS01, 03, 04	ENSG00000138668	HNRNPD	chr4	82355001	82355304	-	1.833	1.99814e-05	0.0173622
LS01, 03, 04	ENSG00000139644	TMBIM6	chr12	49743565	49752464	+	3.324	2.7649e-07	0.000985014
LS01, 03, 04	ENSG00000140740	UQCRC2	chr16	21961465	21962460	+	1.596	1.76538e-05	0.0159873
LS01, 03, 04	ENSG00000141252	VPS53	chr17	708787	710533	-	3.808	1.77061e-07	0.000788489
LS01, 03, 04	ENSG00000143418	CERS2	chr1	150967877	150968395	-	2.176	1.42195e-05	0.0140176
LS01, 03, 04	ENSG00000144744	UBA3	chr3	69068008	69075430	-	1.928	4.28523e-06	0.00618909
LS01, 03, 04	ENSG00000145604	SKP2	chr5	36180289	36183840	+	2.15	8.90878e-05	0.0491188
LS01, 03, 04	ENSG00000147140	NONO	chrX	71283721	71290629	+	1.148	4.65343e-05	0.0331563
LS01, 03, 04	ENSG00000147224	PRPS1	chrX	107628750	107630017	+	2.206	4.43781e-06	0.00624618
LS01, 03, 04	ENSG00000147649	MTDH	chr8	97699852	97713662	+	2.09	1.40854e-05	0.0140176
LS01, 03, 04	ENSG00000148396	SEC16A	chr9	136443900	136446855	-	1.692	3.17985e-05	0.0242752
LS01, 03, 04	ENSG00000148688	RPP30	chr10	90894891	90895880	+	1.592	3.70128e-05	0.0276631
LS01, 03, 04	ENSG00000149182	ARFGAP2	chr11	47175313	47176516	-	2.285	5.04705e-07	0.00158651
LS01, 03, 04	ENSG00000150753	CCT5	chr5	10254205	10255955	+	2.677	2.14042e-05	0.0182123
LS01, 03, 04	ENSG00000151092	NGLY1	chr3	25729318	25733872	-	1.693	1.72497e-06	0.00327186
LS01, 03, 04	ENSG00000151532	VTI1A	chr10	112447467	112448382	+	2.252	7.39483e-05	0.0449788
LS01, 03, 04	ENSG00000152234	ATP5F1A	chr18	46091851	46094980	-	1.579	1.28902e-05	0.0133754
LS01, 03, 04	ENSG00000153015	CWC27	chr5	64804386	64807599	+	1.762	5.51369e-05	0.0374674
LS01, 03, 04	ENSG00000153147	SMARCA5	chr4	143538938	143543509	+	1.775	2.11931e-06	0.00377675
LS01, 03, 04	ENSG00000153147	SMARCA5	chr4	143540495	143543509	+	-1.505	8.48378e-05	0.0486459
LS01, 03, 04	ENSG00000154832	CXXC1	chr18	50285928	50286539	-	2.125	3.58352e-05	0.0269715
LS01, 03, 04	ENSG00000155508	CNOT8	chr5	154858768	154865192	+	1.415	1.92738e-05	0.0168847
LS01, 03, 04	ENSG00000155629	PIK3AP1	chr10	96651651	96656798	-	1.967	7.5773e-05	0.0454966
LS01, 03, 04	ENSG00000156052	GNAQ	chr9	77967977	78031100	-	1.969	6.03951e-05	0.0394079
LS01, 03, 04	ENSG00000157077	ZFYVE9	chr1	52142403	52160117	+	2.851	5.99562e-07	0.00177998
LS01, 03, 04	ENSG00000157191	NECAP2	chr1	16440853	16441166	+	2.605	6.90358e-07	0.00184458
LS01, 03, 04	ENSG00000158545	ZC3H18	chr16	88609051	88622197	+	2.563	1.01538e-05	0.0116689
LS01, 03, 04	ENSG00000158941	CCAR2	chr8	22608065	22614092	+	3.331	6.54642e-05	0.0421483
LS01, 03, 04	ENSG00000159140	SON	chr21	33559775	33559877	+	1.608	1.78008e-05	0.0159873
LS01, 03, 04	ENSG00000160714	UBE2Q1	chr1	154551004	154551771	-	2.547	8.06483e-08	0.000430973
LS01, 03, 04	ENSG00000162191	UBXN1	chr11	62677634	62677740	-	1.748	8.16091e-05	0.0476619
LS01, 03, 04	ENSG00000162613	FUBP1	chr1	77969084	77969925	-	1.461	1.80957e-05	0.0161168
LS01, 03, 04	ENSG00000163541	SUCLG1	chr2	84424011	84425415	-	2.275	2.78216e-06	0.00450528
LS01, 03, 04	ENSG00000163681	SLMAP	chr3	57865292	57871636	+	2.007	5.35465e-05	0.0371616
LS01, 03, 04	ENSG00000164190	NIPBL	chr5	36995804	36996472	+	2.187	8.34895e-06	0.0102564
LS01, 03, 04	ENSG00000165119	HNRNPK	chr9	83971356	83971882	-	2.807	1.07174e-08	0.000117281
LS01, 03, 04	ENSG00000165732	DDX21	chr10	68970350	68973545	+	1.589	2.69573e-08	0.000193626
LS01, 03, 04	ENSG00000166164	BRD7	chr16	50322038	50325748	-	2.625	1.43085e-06	0.00295128
LS01, 03, 04	ENSG00000166266	CUL5	chr11	108073497	108073800	+	2.286	6.9509e-05	0.0431964
LS01, 03, 04	ENSG00000166598	HSP90B1	chr12	103931623	103932826	+	1.445	6.79697e-08	0.000382337
LS01, 03, 04	ENSG00000167658	EEF2	chr19	3976747	3977215	-	-2.78	6.95171e-05	0.0431964
LS01, 03, 04	ENSG00000168488	ATXN2L	chr16	28826390	28829401	+	1.989	1.00722e-07	0.000512614
LS01, 03, 04	ENSG00000168488	ATXN2L	chr16	28832567	28833059	+	2.12	3.48968e-06	0.00518009
LS01, 03, 04	ENSG00000168818	STX18	chr4	4453673	4457191	-	2.108	8.54742e-05	0.0486459
LS01, 03, 04	ENSG00000169045	HNRNPH1	chr5	179615188	179615546	-	2.75	1.33198e-06	0.00290527
LS01, 03, 04	ENSG00000169045	HNRNPH1	chr5	179618323	179620892	-	1.328	8.9159e-05	0.0491188
LS01, 03, 04	ENSG00000169554	ZEB2	chr2	144430026	144519939	-	2.897	8.66754e-05	0.0486459
LS01, 03, 04	ENSG00000171824	EXOSC10	chr1	11081238	11087448	-	2.231	1.75612e-05	0.0159873
LS01, 03, 04	ENSG00000174780	SRP72	chr4	56502393	56502563	+	2.585	4.92719e-08	0.000293859
LS01, 03, 04	ENSG00000175354	PTPN2	chr18	12836891	12840714	-	2.011	7.44898e-05	0.0449788
LS01, 03, 04	ENSG00000175470	PPP2R2D	chr10	131901330	131911562	+	2.042	5.93901e-05	0.0391817
LS01, 03, 04	ENSG00000176155	CCDC57	chr17	82101866	82106270	-	1.256	1.09017e-06	0.00252951
LS01, 03, 04	ENSG00000176915	ANKLE2	chr12	132755133	132756634	-	2.052	3.02948e-06	0.00483256
LS01, 03, 04	ENSG00000176986	SEC24C	chr10	73746716	73746805	+	1.55	1.09906e-05	0.0121712
LS01, 03, 04	ENSG00000177479	ARIH2	chr3	48922811	48927462	+	1.412	3.42892e-06	0.00516159
LS01, 03, 04	ENSG00000177479	ARIH2	chr3	48927813	48933566	+	1.392	3.01251e-05	0.0235013
LS01, 03, 04	ENSG00000178691	SUZ12	chr17	31973231	31976521	+	1.58	2.69775e-05	0.0213576
LS01, 03, 04	ENSG00000178691	SUZ12	chr17	31976614	31988320	+	2.029	1.54966e-06	0.0030671
LS01, 03, 04	ENSG00000178741	COX5A	chr15	74923770	74929116	-	1.954	1.68076e-05	0.0156838
LS01, 03, 04	ENSG00000182944	EWSR1	chr22	29299280	29299599	+	1.755	2.51288e-05	0.0206591
LS01, 03, 04	ENSG00000183291	SELENOF	chr1	86887196	86903281	-	2.081	8.64108e-05	0.0486459
LS01, 03, 04	ENSG00000185627	PSMD13	chr11	237144	244041	+	2.009	8.67584e-05	0.0486459
LS01, 03, 04	ENSG00000185627	PSMD13	chr11	250865	252505	+	1.641	8.13424e-07	0.00202177
LS01, 03, 04	ENSG00000185658	BRWD1	chr21	39304610	39312841	-	2.863	1.26412e-09	2.25175e-05
LS01, 03, 04	ENSG00000189091	SF3B3	chr16	70538460	70541669	+	1.892	4.43945e-05	0.0322773
LS01, 03, 04	ENSG00000196419	XRCC6	chr22	41622086	41636113	+	2.446	1.73749e-10	6.18991e-06
LS01, 03, 04	ENSG00000196419	XRCC6	chr22	41657032	41661331	+	2.051	9.2494e-05	0.0497408
LS01, 03, 04	ENSG00000196591	HDAC2	chr6	113960018	113962367	-	1.638	5.89454e-05	0.0391299
LS01, 03, 04	ENSG00000196712	NF1	chr17	31214585	31219005	+	1.553	6.04704e-05	0.0394079
LS01, 03, 04	ENSG00000196839	ADA	chr20	44647433	44651575	-	-7.583	4.25584e-07	0.00144205
LS01, 03, 04	ENSG00000196839	ADA	chr20	44651233	44651575	-	-8.472	4.94911e-08	0.000293859
LS01, 03, 04	ENSG00000198612	COPS8	chr2	237086042	237088605	+	2.264	1.5638e-05	0.0148022
LS01, 03, 04	ENSG00000198612	COPS8	chr2	237088653	237094090	+	2.984	1.6358e-06	0.00317871
LS01, 03, 04	ENSG00000205581	HMGN1	chr21	39345958	39348292	-	1.274	2.63312e-05	0.0213197
LS01, 03, 04	ENSG00000242372	EIF6	chr20	35280118	35284726	-	2.439	2.3467e-06	0.00398107
LS01, 03, 04	ENSG00000248333	CDK11B	chr1	1642508	1649499	-	2.506	1.17075e-05	0.012639
LS01, 03, 04	ENSG00000254462	TMX2-CTNND1	chr11	57741954	57742863	+	2.249	9.37665e-06	0.011135
LS01, 03, 04	ENSG00000255872	AL138752.2	chr9	37588932	37592310	-	1.753	7.82187e-05	0.0464432
LS01, 03, 04	ENSG00000256861	AC048338.1	chr12	122208577	122209773	-	2.191	4.63438e-05	0.0331563
LS01, 03, 04	ENSG00000256861	AC048338.1	chr12	122209858	122216488	-	2.081	1.68758e-05	0.0156838
LS01, 03, 04	ENSG00000258472	AC005726.1	chr17	28547849	28548592	-	3.418	2.1471e-05	0.0182123
LS01, 03, 04	ENSG00000265257	AP005263.1	chr18	9102797	9103092	+	2.007	7.23425e-05	0.0446922
LS01, 03, 04	ENSG00000271741	AC114490.2	chr1	34983947	34985198	-	-1.212	6.65036e-05	0.0425611
MPAL01, 02	ENSG00000007237	GAS7	chr17	10019897	10036434	-	7.272	5.52286e-07	0.00136361
MPAL01, 02	ENSG00000007237	GAS7	chr17	10019897	10052231	-	-8.063	2.65168e-07	0.00088918
MPAL01, 02	ENSG00000007237	GAS7	chr17	10034237	10036434	-	5.812	5.21374e-05	0.0421577
MPAL01, 02	ENSG00000008130	NADK	chr1	1765446	1778289	-	-4.638	1.12595e-06	0.00226752
MPAL01, 02	ENSG00000008130	NADK	chr1	1765446	1779905	-	3.258	5.85958e-06	0.0078725
MPAL01, 02	ENSG00000011304	PTBP1	chr19	811020	811400	+	-5.11	5.23358e-06	0.00736649
MPAL01, 02	ENSG00000013810	TACC3	chr4	1721643	1723421	+	-1.764	1.96433e-07	0.00069986
MPAL01, 02	ENSG00000020922	MRE11	chr11	94492906	94493684	-	-1.35	5.9488e-06	0.00788638
MPAL01, 02	ENSG00000047056	WDR37	chr10	1056564	1072116	+	2.153	1.8263e-05	0.0191549
MPAL01, 02	ENSG00000047410	TPR	chr1	186375186	186375559	-	1.747	4.45026e-07	0.00124322
MPAL01, 02	ENSG00000055070	SZRD1	chr1	16367303	16395224	+	-6.257	2.95674e-06	0.00481572
MPAL01, 02	ENSG00000055070	SZRD1	chr1	16397247	16397312	+	6.246	4.91675e-06	0.00709573
MPAL01, 02	ENSG00000055163	CYFIP2	chr5	157269583	157285339	+	2.881	6.0558e-05	0.0456909
MPAL01, 02	ENSG00000059728	MXD1	chr2	69903245	69904254	+	-2.646	3.88018e-07	0.00116417
MPAL01, 02	ENSG00000066739	ATG2B	chr14	96309594	96311117	-	-5.808	1.11285e-08	9.75978e-05
MPAL01, 02	ENSG00000069424	KCNAB2	chr1	5992788	6040517	+	-1.475	7.47763e-07	0.00167163
MPAL01, 02	ENSG00000069974	RAB27A	chr15	55317867	55318931	-	-2.065	6.01981e-05	0.0456909
MPAL01, 02	ENSG00000070961	ATP2B1	chr12	89647020	89655679	-	2.224	3.99808e-05	0.0342725
MPAL01, 02	ENSG00000072736	NFATC3	chr16	68117130	68121987	+	-5.096	1.06215e-05	0.0123569
MPAL01, 02	ENSG00000075240	GRAMD4	chr22	46675552	46677147	+	-2.632	1.92944e-05	0.0197444
MPAL01, 02	ENSG00000076928	ARHGEF1	chr19	41905996	41907194	+	5.664	5.20594e-05	0.0421577
MPAL01, 02	ENSG00000080603	SRCAP	chr16	30734008	30734499	+	-4.656	1.45431e-08	0.000118433
MPAL01, 02	ENSG00000086200	IPO11	chr5	62578935	62579401	+	2.785	7.8222e-06	0.00969367
MPAL01, 02	ENSG00000087266	SH3BP2	chr4	2812477	2820614	+	-2.022	3.58503e-05	0.031201
MPAL01, 02	ENSG00000099308	MAST3	chr19	18097831	18107587	+	-2.286	1.16502e-07	0.000449815
MPAL01, 02	ENSG00000099308	MAST3	chr19	18107618	18121685	+	-2.554	5.31468e-08	0.000275423
MPAL01, 02	ENSG00000099308	MAST3	chr19	18110366	18110457	+	5.592	3.26735e-05	0.0293318
MPAL01, 02	ENSG00000099308	MAST3	chr19	18110366	18110652	+	5.589	4.59419e-06	0.00671524
MPAL01, 02	ENSG00000099622	CIRBP	chr19	1272241	1272425	+	5.742	3.04573e-05	0.0282315
MPAL01, 02	ENSG00000099949	LZTR1	chr22	20979702	20980020	+	3.555	1.8313e-05	0.0191549
MPAL01, 02	ENSG00000099949	LZTR1	chr22	20980124	20980992	+	4.446	2.67013e-06	0.00441194
MPAL01, 02	ENSG00000100650	SRSF5	chr14	69767902	69768138	+	-8.369	6.5737e-06	0.00861464
MPAL01, 02	ENSG00000101972	STAG2	chrX	124022552	124056129	+	-4.709	8.4358e-07	0.00178376
MPAL01, 02	ENSG00000102606	ARHGEF7	chr13	111185225	111205289	+	-4.916	3.26153e-05	0.0293318
MPAL01, 02	ENSG00000102606	ARHGEF7	chr13	111203117	111205289	+	-4.804	4.62868e-05	0.0382406
MPAL01, 02	ENSG00000103249	CLCN7	chr16	1465338	1469901	-	6.839	5.14451e-07	0.00133994
MPAL01, 02	ENSG00000103249	CLCN7	chr16	1465338	1470916	-	5.911	7.72604e-06	0.00969367
MPAL01, 02	ENSG00000103249	CLCN7	chr16	1465338	1471624	-	-2.389	1.26242e-05	0.0142504
MPAL01, 02	ENSG00000104774	MAN2B1	chr19	12658513	12663317	-	-6.194	4.57985e-07	0.00124322
MPAL01, 02	ENSG00000105993	DNAJB6	chr7	157367483	157382246	+	-7.988	2.16048e-05	0.0212344
MPAL01, 02	ENSG00000106052	TAX1BP1	chr7	27828781	27832707	+	6.182	5.28325e-07	0.00133994
MPAL01, 02	ENSG00000107902	LHPP	chr10	124605515	124613264	+	-6.726	2.10183e-05	0.0208375
MPAL01, 02	ENSG00000108389	MTMR4	chr17	58512941	58516580	-	1.85	1.7611e-06	0.00318706
MPAL01, 02	ENSG00000108389	MTMR4	chr17	58516618	58517817	-	2.072	1.65426e-06	0.00304199
MPAL01, 02	ENSG00000111642	CHD4	chr12	6581814	6582615	-	1.526	2.84299e-05	0.0267878
MPAL01, 02	ENSG00000111642	CHD4	chr12	6600669	6601289	-	1.571	2.50669e-07	0.000866029
MPAL01, 02	ENSG00000111667	USP5	chr12	6866083	6866331	+	-4.63	1.30682e-05	0.0144652
MPAL01, 02	ENSG00000115935	WIPF1	chr2	174585611	174597601	-	-1.992	8.19591e-08	0.000359394
MPAL01, 02	ENSG00000115935	WIPF1	chr2	174585611	174634518	-	1.578	3.77904e-06	0.0057447
MPAL01, 02	ENSG00000116670	MAD2L2	chr1	11680613	11691413	-	-4.973	3.37795e-06	0.00520437
MPAL01, 02	ENSG00000117054	ACADM	chr1	75786274	75786700	+	-5.178	2.40576e-05	0.0232444
MPAL01, 02	ENSG00000117859	OSBPL9	chr1	51617221	51651991	+	1.161	5.61999e-05	0.043958
MPAL01, 02	ENSG00000117868	ESYT2	chr7	158749723	158752781	-	-2.396	3.50633e-08	0.000190362
MPAL01, 02	ENSG00000117868	ESYT2	chr7	158752843	158759486	-	-2.158	3.5507e-07	0.00112494
MPAL01, 02	ENSG00000117868	ESYT2	chr7	158758503	158759486	-	-4.431	5.85962e-05	0.0454463
MPAL01, 02	ENSG00000120899	PTK2B	chr8	27326883	27397548	+	5.658	3.00509e-06	0.00482555
MPAL01, 02	ENSG00000121060	TRIM25	chr17	56899180	56908468	-	6.226	3.14335e-06	0.00497746
MPAL01, 02	ENSG00000122406	RPL5	chr1	92833660	92840551	+	3.077	4.98939e-05	0.0409241
MPAL01, 02	ENSG00000122406	RPL5	chr1	92839177	92840551	+	-7.712	3.1744e-05	0.0291869
MPAL01, 02	ENSG00000125971	DYNLRB1	chr20	34516461	34526272	+	5.369	6.05407e-05	0.0456909
MPAL01, 02	ENSG00000127415	IDUA	chr4	1003467	1003546	+	6.893	5.75906e-07	0.00136791
MPAL01, 02	ENSG00000127415	IDUA	chr4	1003470	1003549	+	-6.913	6.07331e-07	0.00141311
MPAL01, 02	ENSG00000127603	MACF1	chr1	39337331	39346977	+	7.012	2.90667e-12	5.52321e-08
MPAL01, 02	ENSG00000127603	MACF1	chr1	39480009	39480920	+	-2.18	9.60872e-06	0.0114677
MPAL01, 02	ENSG00000127603	MACF1	chr1	39481030	39484601	+	-1.608	2.79607e-05	0.0265652
MPAL01, 02	ENSG00000127616	SMARCA4	chr19	10961729	10984124	+	-3.636	8.44858e-07	0.00178376
MPAL01, 02	ENSG00000133030	MPRIP	chr17	17172815	17173916	+	-4.838	2.20364e-06	0.00374983
MPAL01, 02	ENSG00000135916	ITM2C	chr2	230878759	230878854	+	-4.638	6.21893e-05	0.0460611
MPAL01, 02	ENSG00000137497	NUMA1	chr11	72035975	72040959	-	-2.192	6.88002e-11	8.51492e-07
MPAL01, 02	ENSG00000137497	NUMA1	chr11	72035975	72041823	-	-4.784	6.70931e-08	0.000318723
MPAL01, 02	ENSG00000137497	NUMA1	chr11	72068231	72069842	-	1.675	2.31429e-06	0.00388021
MPAL01, 02	ENSG00000140853	NLRC5	chr16	57041574	57043515	+	-3.748	1.47066e-05	0.0159687
MPAL01, 02	ENSG00000140853	NLRC5	chr16	57070248	57070535	+	4.973	1.05226e-07	0.00044433
MPAL01, 02	ENSG00000141979	AC008764.1	chr19	16553909	16555152	-	1.366	1.08232e-05	0.0124642
MPAL01, 02	ENSG00000141979	AC008764.1	chr19	16568169	16571512	-	1.422	5.48848e-05	0.0434546
MPAL01, 02	ENSG00000142687	KIAA0319L	chr1	35444303	35447046	-	4.726	9.86642e-06	0.0115967
MPAL01, 02	ENSG00000144426	NBEAL1	chr2	203191095	203191207	+	6.311	2.99031e-05	0.0279449
MPAL01, 02	ENSG00000144426	NBEAL1	chr2	203191097	203191209	+	-8.791	8.07838e-08	0.000359394
MPAL01, 02	ENSG00000146426	TIAM2	chr6	154833409	154841237	+	5.428	1.28225e-05	0.0143325
MPAL01, 02	ENSG00000146872	TLK2	chr17	62523177	62524236	+	-5.083	3.36503e-05	0.0297403
MPAL01, 02	ENSG00000149182	ARFGAP2	chr11	47166599	47167909	-	8.291	1.86374e-06	0.00328454
MPAL01, 02	ENSG00000151883	PARP8	chr5	50666069	50667085	+	-3.475	1.87258e-06	0.00328454
MPAL01, 02	ENSG00000152520	PAN3	chr13	28139087	28174272	+	2.033	1.79325e-10	1.85864e-06
MPAL01, 02	ENSG00000152520	PAN3	chr13	28174393	28176493	+	1.044	6.51551e-05	0.0473147
MPAL01, 02	ENSG00000152520	PAN3	chr13	28239696	28256292	+	-2.166	1.11094e-05	0.012666
MPAL01, 02	ENSG00000152520	PAN3	chr13	28240037	28256292	+	-2.983	6.87828e-05	0.0493207
MPAL01, 02	ENSG00000152818	UTRN	chr6	144285821	144291737	+	2.884	5.07114e-13	1.15633e-08
MPAL01, 02	ENSG00000152818	UTRN	chr6	144291907	144403123	+	2.536	4.0246e-12	6.55498e-08
MPAL01, 02	ENSG00000152818	UTRN	chr6	144344304	144403123	+	-2.058	2.0208e-08	0.000135526
MPAL01, 02	ENSG00000156052	GNAQ	chr9	77922345	78023315	-	-5.614	4.3846e-05	0.0370291
MPAL01, 02	ENSG00000156860	FBRS	chr16	30669856	30670008	+	-5.245	1.61962e-08	0.000121095
MPAL01, 02	ENSG00000159840	ZYX	chr7	143381711	143382333	+	6.323	1.43103e-05	0.0156878
MPAL01, 02	ENSG00000161939	RNASEK-C17orf49	chr17	7012761	7013644	+	8.482	1.18361e-07	0.000449815
MPAL01, 02	ENSG00000161939	RNASEK-C17orf49	chr17	7014217	7014313	+	-7.228	1.51196e-06	0.00286495
MPAL01, 02	ENSG00000161970	RPL26	chr17	8379936	8382143	-	13.406	5.86928e-06	0.0078725
MPAL01, 02	ENSG00000162711	NLRP3	chr1	247416193	247418229	+	5.636	5.33028e-06	0.0074111
MPAL01, 02	ENSG00000163466	ARPC2	chr2	218245503	218253900	+	8.865	3.5521e-07	0.00112494
MPAL01, 02	ENSG00000163539	CLASP2	chr3	33644903	33658974	-	-4.332	1.77539e-05	0.0190956
MPAL01, 02	ENSG00000163714	U2SURP	chr3	143021382	143021473	+	-8.079	1.92144e-13	5.47663e-09
MPAL01, 02	ENSG00000163714	U2SURP	chr3	143021385	143021473	+	9.345	3.97699e-15	2.2671e-10
MPAL01, 02	ENSG00000163808	KIF15	chr3	44862116	44864197	+	3.193	1.01813e-08	9.67315e-05
MPAL01, 02	ENSG00000163808	KIF15	chr3	44864343	44865040	+	3.099	7.46851e-11	8.51492e-07
MPAL01, 02	ENSG00000169062	UPF3A	chr13	114281847	114282022	+	7.157	3.77234e-05	0.0325825
MPAL01, 02	ENSG00000169554	ZEB2	chr2	144478589	144478988	-	-5.853	4.59948e-05	0.0382406
MPAL01, 02	ENSG00000170004	CHD3	chr17	7887843	7889664	+	1.555	4.4933e-07	0.00124322
MPAL01, 02	ENSG00000170638	TRABD	chr22	50190648	50193027	+	3.039	7.74482e-06	0.00969367
MPAL01, 02	ENSG00000171634	BPTF	chr17	67893471	67894033	+	-4.323	1.8991e-05	0.0196835
MPAL01, 02	ENSG00000172725	CORO1B	chr11	67436350	67437617	-	-5.304	1.53285e-06	0.00286495
MPAL01, 02	ENSG00000172803	SNX32	chr11	65855345	65856088	+	10.072	5.18623e-06	0.00736649
MPAL01, 02	ENSG00000175471	MCTP1	chr5	94942427	94953219	-	7.178	2.8299e-08	0.000170794
MPAL01, 02	ENSG00000178057	NDUFAF3	chr3	49020570	49022346	+	-2.099	3.4709e-05	0.0304401
MPAL01, 02	ENSG00000179218	CALR	chr19	12943743	12943810	+	7.34	4.13377e-05	0.0351713
MPAL01, 02	ENSG00000179218	CALR	chr19	12943771	12943880	+	9.494	2.05974e-06	0.00355807
MPAL01, 02	ENSG00000179820	MYADM	chr19	53874811	53875818	+	7.945	6.09153e-05	0.0456909
MPAL01, 02	ENSG00000180448	ARHGAP45	chr19	1080965	1082924	+	-5.486	6.09709e-08	0.000302233
MPAL01, 02	ENSG00000180448	ARHGAP45	chr19	1086062	1086408	+	-5.674	2.84628e-08	0.000170794
MPAL01, 02	ENSG00000181222	POLR2A	chr17	7484678	7484763	+	7.098	9.56145e-15	3.6337e-10
MPAL01, 02	ENSG00000181222	POLR2A	chr17	7497849	7499398	+	7.431	2.12782e-15	2.2671e-10
MPAL01, 02	ENSG00000182473	EXOC7	chr17	76090397	76091143	-	-1.518	6.41526e-05	0.0468853
MPAL01, 02	ENSG00000182473	EXOC7	chr17	76091235	76094414	-	-1.349	5.40018e-05	0.0431064
MPAL01, 02	ENSG00000182899	RPL35A	chr3	197950221	197950936	+	-12.678	3.65618e-07	0.00112661
MPAL01, 02	ENSG00000182899	RPL35A	chr3	197950222	197950937	+	14.237	1.18145e-07	0.000449815
MPAL01, 02	ENSG00000182944	EWSR1	chr22	29278187	29287041	+	-6.862	5.40668e-05	0.0431064
MPAL01, 02	ENSG00000186635	ARAP1	chr11	72714321	72721850	-	-2.423	1.69942e-08	0.000121095
MPAL01, 02	ENSG00000186635	ARAP1	chr11	72727172	72732515	-	1.911	5.90075e-05	0.0454561
MPAL01, 02	ENSG00000187796	CARD9	chr9	136362180	136362989	-	-2.045	1.30323e-06	0.00256177
MPAL01, 02	ENSG00000187796	CARD9	chr9	136363128	136363487	-	-2.393	5.28873e-07	0.00133994
MPAL01, 02	ENSG00000196465	MYL6B	chr12	56158404	56158684	+	1.796	6.81969e-06	0.00883545
MPAL01, 02	ENSG00000196465	MYL6B	chr12	56158711	56158902	+	1.785	2.08909e-05	0.0208375
MPAL01, 02	ENSG00000196465	MYL6B	chr12	56158711	56159587	+	1.889	4.28015e-06	0.00633745
MPAL01, 02	ENSG00000196465	MYL6B	chr12	56158920	56159587	+	2.051	9.65605e-06	0.0114677
MPAL01, 02	ENSG00000197157	SND1	chr7	127904819	127928060	+	4.46	3.20303e-06	0.00500248
MPAL01, 02	ENSG00000198431	TXNRD1	chr12	104265385	104265672	+	7.804	1.48273e-07	0.000545316
MPAL01, 02	ENSG00000198837	DENND4B	chr1	153944397	153945135	-	1.456	6.22169e-05	0.0460611
MPAL01, 02	ENSG00000213064	SFT2D2	chr1	168244169	168251311	+	-4.975	6.26783e-05	0.0461033
MPAL01, 02	ENSG00000213903	LTB4R	chr14	24315016	24315637	+	7.33	2.68139e-05	0.0256897
MPAL01, 02	ENSG00000213903	LTB4R	chr14	24315020	24315637	+	-7.802	2.08197e-05	0.0208375
MPAL01, 02	ENSG00000215193	PEX26	chr22	18110868	18121479	+	-6.732	7.98992e-06	0.00979504
MPAL01, 02	ENSG00000215193	PEX26	chr22	18127034	18130843	+	-3.029	6.82023e-05	0.049214
MPAL01, 02	ENSG00000237765	FAM200B	chr4	15681784	15686236	+	-2.435	6.97362e-05	0.0496918
MPAL01, 02	ENSG00000244754	N4BP2L2	chr13	32538684	32538778	-	6.622	1.13365e-06	0.00226752
MPAL01, 02	ENSG00000247556	OIP5-AS1	chr15	41298669	41301190	+	-5.801	6.98252e-06	0.00894477
MPAL01, 02	ENSG00000248672	LY75-CD302	chr2	159772053	159777938	-	2.307	8.74791e-06	0.0106102
MPAL01, 02	ENSG00000248672	LY75-CD302	chr2	159777964	159780005	-	2.007	5.62916e-05	0.043958
MPAL01, 02	ENSG00000248672	LY75-CD302	chr2	159780178	159780882	-	2.403	4.2769e-06	0.00633745
MPAL01, 02	ENSG00000248672	LY75-CD302	chr2	159780998	159783359	-	2.217	1.93962e-05	0.0197444
MPAL01, 02	ENSG00000257950	P2RX5-TAX1BP3	chr17	3663885	3664195	-	2.529	3.35581e-05	0.0297403
MPAL01, 02	ENSG00000257950	P2RX5-TAX1BP3	chr17	3664272	3664679	-	2.52	2.29331e-05	0.0223472
MPAL01, 02	ENSG00000257950	P2RX5-TAX1BP3	chr17	3664798	3668488	-	3.297	4.17051e-07	0.00121919
MPAL01, 02	ENSG00000266074	BAHCC1	chr17	81442273	81442706	+	-6.218	1.80471e-05	0.0191549
MPAL01, 02	ENSG00000271383	NBPF19	chr1	149513528	149514238	+	2.276	8.97544e-07	0.00186054
MPAL01, 02	ENSG00000271383	NBPF19	chr1	149514289	149524445	+	7.859	3.7118e-11	5.28982e-07
MPAL01, 02	ENSG00000271793	AL589666.1	chr6	85612923	85614981	-	-1.535	1.53016e-06	0.00286495
MPAL01, 02	ENSG00000283411	AL590627.2	chr9	137618190	137618530	+	-2.618	4.59451e-05	0.0382406
MPAL01, 02	ENSG00000283411	AL590627.2	chr9	137619049	137710967	+	-1.943	7.99597e-07	0.00175313
