## Supplementary material for "Epigenetic regulator genes direct lineage switching in *MLL-AF4* leukaemia": Tirtakusuma_2021_Table S9

### Sheet: Table S9 MLLAf4 differentiation
Supplementary Table 9. In vitro lymphoid differentiation of MLL-Af4 cord blood transduced with shRNA constructs. Counts represent total events shown on plots in Figure 8F. sh - short hairpin, NTC - non-targeting control
	Number of cells
	Transduced cells	CD19+CD33-	CD19-CD33+	CD19-CD33-
shNTC	6674	4805	280	1201
shCHD4	4741	2702	616	1327
shPHF3	4369	1573	1704	830
shPHF3 & shCHD4	2001	60	56	1781
